# Genetics of Cocaine Consumption and Preference in *Drosophila melanogaster*

**DOI:** 10.64898/2026.08.20.746013

**Authors:** Jeffrey S. Hatfield, Vijay Shankar, Robert R. H. Anholt, Trudy F. C. Mackay

**Author notes:** Co-Corresponding authors: Contact Information: Dr. Trudy F. C Mackay, Institute for Human Genetics, 114 Gregor Mendel Circle, Greenwood, SC 29646, Dr. Robert R. H. Anholt, Institute for Human Genetics, 114 Gregor Mendel Circle, Greenwood, SC 29646.

## Abstract

Cocaine Use Disorder (CUD) poses a significant public health and socioeconomic challenge. Determining the genetic basis of predisposition for development of CUD is challenging in human populations but can be studied in *Drosophila*. We assessed cocaine consumption and cocaine preference of 74,875 flies from 598 sequenced, wild-derived, inbred lines from the expanded *Drosophila melanogaster* Genetic Reference Panel (DGRP3). We found significant genetic variation, sexual dimorphism, and genetic variation in sexual dimorphism for these traits. Whereas most lines showed cocaine avoidance, ∼10% of the lines showed innate cocaine preference in at least one sex. Genome-wide association analyses for cocaine consumption, preference, and micro-environmental variance of these traits identified 2,155 polymorphisms in/near 866 genes that were enriched for Gene Ontology terms associated with neurogenesis, development, and behavior. Many of the associated genes had human orthologs with known associations with CUD and other substance use disorders as well as psychiatric and behavioral traits. We confirmed causal associations with cocaine preference for three polymorphisms with large effect sizes by assessing their effects in DGRP3 lines not included in the initial association analyses. Pairwise associations between these polymorphisms exhibited suppressing epistasis. These polymorphisms are in genes with human orthologs that fulfill essential functions in the nervous system, including the glucose transporter *SLC2A8*; *KCNC2*, a subunit of the voltage gated potassium channel; and *CHRNA7*, a nicotinic cholinergic receptor subunit. Thus, studies on *Drosophila* can provide insights into the genetic and neural mechanisms of CUD.
