## Supplementary material for "Genetics of Cocaine Consumption and Preference in *Drosophila melanogaster*": S2 Table

### Sheet: A. Trait ANOVAs
			Degrees of freedom	Type III Mean Squares	F-ratio Test	F-test P-value	Variance Components	Lower Bound	Upper Bound	Genetic variance	Environmental Variance	Mean-based σε2	Broad Sense Heritability	Line Mean Heritability	Cross-Sex Genetic Correlation	Cross-Treatment Genetic Correlation	Cross-Sex and Treatment Genetic Correlation
Trait	Analysis	Source	df	MS	F	Pr > F
Consumption	Full Model	S	1	12239	2989.99	<0.0001	Fixed	-	-	0.13903	0.5498	0.00399587	0.201835	0.972062	0.735053	0.307588	0.213119
		T	1	16791	1418.15	<0.0001	Fixed	-	-
		S×T	1	2830.15	923.81	<0.0001	Fixed	-	-
		L	597	21.3525	1.54	<0.0001	0.02963	0.01854	0.03942
		S×L	597	4.27967	1.46	<0.0001	0.01068	0.006088	0.01526
		T×L	597	12.4805	3.1	<0.0001	0.0667	0.05545	0.07795
		S×T×L	597	2.92463	3.28	<0.0001	0.03202	0.02679	0.03724
		Rep(T×L)	1136	2.00274	2.24	<0.0001	0.01689	0.01414	0.01964
		SxRep(T×L)	1134	0.895997	1.63	<0.0001	0.01055	0.00831	0.01278
		Error	149749	0.549799	-	-	0.5498	0.5459	0.5538
	Females, pooled across solutions	T	1	17287	1507.31	<0.0001	Fixed	-	-	0.20764	0.7777	0.0112536	0.210729	0.948589	-	0.275188	-
		L	597	19.3767	1.62	<0.0001	0.05714	0.03747	0.07681
		T×L	597	11.9391	5.57	<0.0001	0.1505	0.1299	0.1711
		Rep(T×L)	1134	2.15635	2.77	<0.0001	0.04101	0.03476	0.04635
		Error	76287	0.777719	-	-	0.7777	0.6841	0.7856
	Males, pooled across solutions	T	1	2888.19	810.33	<0.0001	Fixed	-	-	0.07103	0.3131	0.00457177	0.184911	0.939528	-	0.327467	-
		L	597	6.64304	1.77	<0.0001	0.02326	0.01648	0.03003
		T×L	597	3.74956	4.82	<0.0001	0.04777	0.04101	0.05454
		Rep(T×L)	1136	0.782987	2.5	<0.0001	0.01458	0.0125	0.01666
		Error	73462	0.313114	-	-	0.3131	0.3099	0.3163
	Sucrose	S	1	14188	2608.1	<0.0001	Fixed	-	-	0.2106	0.6696	0.00486655	0.239264	0.977414	0.677588	-	-
		L	597	25.9266	3.73	<0.0001	0.1427	0.12	0.1654
		S×L	597	5.63022	5.06	<0.0001	0.0679	0.05813	0.07767
		Rep(L)	568	2.43479	2.19	<0.0001	0.01933	0.01477	0.0239
		S×Rep(L)	567	1.11424	1.66	<0.0001	0.01299	0.009285	0.0167
		Error	77910	0.669639	-	-	0.6696	0.663	0.6763
	Cocaine	S	1	1603.99	949.79	<0.0001	Fixed	-	-	0.06772	0.4198	0.00305104	0.138907	0.956889	0.739959	-	-
		L	597	8.76296	3.32	<0.0001	0.05011	0.04211	0.05811
		S×L	597	1.75309	2.59	<0.0001	0.01761	0.01415	0.02107
		Rep(L)	568	1.57069	2.32	<0.0001	0.01423	0.01107	0.01739
		S×Rep(L)	567	0.677756	1.61	<0.0001	0.008203	0.005575	0.01083
		Error	71839	0.419831	-	-	0.4198	0.4155	0.4242
	Females (Sucrose)	L	597	23.9026	9.02	<0.0001	0.3142	0.2738	0.3546	0.3142	0.9694	0.0140282	0.24478	0.957261	-	-	-
		Rep(L)	567	2.65668	2.74	<0.0001	0.04851	0.03955	0.05747
		Error	39462	0.969363	-	-	0.9694	0.956	0.983
	Males (Sucrose)	L	597	8.0062	8.57	<0.0001	0.1076	0.09367	0.1215	0.1076	0.362	0.0052858	0.229131	0.953176	-	-	-
		Rep(L)	568	0.936141	2.59	<0.0001	0.01701	0.01373	0.02028
		Error	38448	0.362011	-	-	0.362	0.3569	0.3672
	Females (Cocaine)	L	597	7.98251	4.83	<0.0001	0.1004	0.0862	0.1146	0.1004	0.5724	0.00828283	0.149227	0.923789	-	-	-
		Rep(L)	567	1.65602	2.89	<0.0001	0.0334	0.02739	0.03941
		Error	36825	0.572352	-	-	0.5724	0.5642	0.5807
	Males (Cocaine)	L	597	2.74875	4.37	<0.0001	0.0355	0.03036	0.04064	0.0355	0.2594	0.00378767	0.12038	0.903591	-	-	-
		Rep(L)	568	0.629834	2.43	<0.0001	0.01207	0.009473	0.01466
		Error	35014	0.259422	-	-	0.2594	0.2556	0.2633
Preference Index	Full Model	S	1	140.701	332.31	<0.0001	Fixed	-	-	0.020311	0.1921	0.00314961	0.0956212	0.865749	0.847816	-	-
		L	597	2.77163	3.72	<0.0001	0.01722	0.01453	0.01991
		S×L	597	0.443778	1.7	<0.0001	0.003091	0.002108	0.004074
		Rep(L)	568	0.564521	2.16	<0.0001	0.005006	0.003804	0.006207
		S×Rep(L)	566	0.261935	1.36	<0.0001	0.002303	0.001294	0.003312
		Error	69548	0.192057	-	-	0.1921	0.1901	0.1941
	Females	L	597	1.6921	3.62	<0.0001	0.0199	0.01671	0.02309	0.0199	0.1771	0.00285692	0.101015	0.874459	-	-	-
		Rep(L)	566	0.468912	2.65	<0.0001	0.009209	0.007455	0.01096
		Error	35906	0.177114	-	-	0.1771	0.1746	0.1797
	Males	L	597	1.56868	4.32	<0.0001	0.0211	0.01792	0.02427	0.0211	0.208	0.00357327	0.0920995	0.855177
		Rep(L)	568	0.363624	1.75	<0.0001	0.005299	0.003814	0.006783						-	-	-
		Error	33642	0.208005	-	-	0.208	0.2049	0.2112

### Sheet: Sheet5
			Degrees of freedom	Type III Mean Squares	F-ratio test	F-stat p-value	Variance estimate	Genetic variance	Environ. variance	Mean-based σE2	Broad sense heritability	Line mean heritability	Cross-sex genetic correlation
Trait	Analysis	Source	df	MS	F	Pr > F	σ^2	(σL)^2	(σE)^2	(σE)^2/n	H^2	H^2 LINE MEAN	rGMF		Abbrev.	Variable
Consumption	Full Model	S	1	12239	2989.99	<0.0001	Fixed	0.13903	0.5498	0.00399587	0.201835	0.972062	0.735053		S	Sex
		T	1	16791	1418.15	<0.0001	Fixed								T	Treatment (solution)
		SxT	1	2830.15	923.81	<0.0001	Fixed								L	Line
		L	597	21.3525	1.54	<0.0001	0.02963								Rep	Plate replicate
		SxL	597	4.27967	1.46	<0.0001	0.01068								Error	Residual
		TxL	597	12.4805	3.1	<0.0001	0.0667
		SxTxL	597	2.92463	3.28	<0.0001	0.03202
		Rep(TxL)	1136	2.00274	2.24	<0.0001	0.01689
		SxRep(TxL)	1134	0.895997	1.63	<0.0001	0.01055
		Error	149749	0.549799	-	-	0.5498
	Females (both solutions)	T	1	17287	1507.31	<0.0001	Fixed	0.20764	0.7777	0.0112536	0.210729	0.948589	-
		L	597	19.3767	1.62	<0.0001	0.05714
		TxL	597	11.9391	5.57	<0.0001	0.1505
		Rep(TxL)	1134	2.15635	2.77	<0.0001	0.04101
		Error	76287	0.777719	-	-	0.7777
	Males (both solutions)	T	1	2888.19	810.33	<0.0001	Fixed	0.07103	0.3131	0.00457177	0.184911	0.939528	-
		L	597	6.64304	1.77	<0.0001	0.02326
		TxL	597	3.74956	4.82	<0.0001	0.04777
		Rep(TxL)	1136	0.782987	2.5	<0.0001	0.01458
		Error	73462	0.313114	-	-	0.3131
	Sucrose	S	1	14218	2601.55	<0.0001	Fixed	0.21052	0.6696	0.00486655	0.239195	0.977405	0.723922
		L	597	25.9355	4.59	<0.0001	0.1524
		SxL	597	5.65563	3.16	<0.0001	0.05812
		SxRep(L)	1135	1.79565	2.68	<0.0001	0.03286
		Error	77910	0.669639	-	-	0.6696
	Cocaine	S	1	1595.18	951.86	<0.0001	Fixed	0.06744	0.4198	0.00305104	0.138412	0.956717	0.851572
		L	597	8.76298	5.02	<0.0001	0.05743
		SxL	597	1.74738	1.54	<0.0001	0.01001
		SxRep(L)	1135	1.14247	2.72	<0.0001	0.02289
		Error	71839	0.419831	-	-	0.4198
	Females (Sucrose)	L	597	23.9026	9.02	<0.0001	0.3142	0.3142	0.9694	0.0140282	0.24478	0.957261	-
		Rep(L)	567	2.65668	2.74	<0.0001	0.04851
		Error	39462	0.969363	-	-	0.9694
	Males (Sucrose)	L	597	8.0062	8.57	<0.0001	0.1076	0.1076	0.362	0.0052858	0.229131	0.953176	-
		Rep(L)	568	0.936141	2.59	<0.0001	0.01701
		Error	38448	0.362011	-	-	0.362
	Females (Cocaine)	L	597	7.98251	4.83	<0.0001	0.1004	0.1004	0.5724	0.00828283	0.149227	0.923789	-
		Rep(L)	567	1.65602	2.89	<0.0001	0.0334
		Error	36825	0.572352	-	-	0.5724
	Males (Cocaine)	L	597	2.74875	4.37	<0.0001	0.0355	0.0355	0.2594	0.00378767	0.12038	0.903591	-
		Rep(L)	568	0.629834	2.43	<0.0001	0.01207
		Error	35014	0.259422	-	-	0.2594
Preference Index	Full Model	S	1	139.857	313.94	<0.0001	Fixed	0.024086	0.1957	0.00320864	0.109588	0.882444	0.814166
		L	597	2.8102	6.06	<0.0001	0.01961
		SxL	597	0.463456	2.37	<0.0001	0.004476
		Error	70682	0.195653	-	-	0.1957
	Females	L	597	1.69488	9.33	<0.0001	0.02441	0.02441	0.1816	0.00292951	0.118489	0.892847	-
		Error	36472	0.181643	-	-	0.1816
	Males	L	597	1.60037	7.6	<0.0001	0.02388	0.02388	0.2106	0.00361794	0.101842	0.868429	-
		Error	34210	0.210589	-	-	0.2106

### Sheet: B. Levene tests
Male Cocaine Preference		df	F statistic	Pr(>F)
	Group	597	3.43624	4.09077e-152
	Residuals	34210	-	-
Female Cocaine Preference		df	F statistic	Pr(>F)
	Group	597	5.56993	0
	Residuals	36472	-	-
Male Cocaine Consumption		df	F statistic	Pr(>F)
	Group	597	10.2395	0
	Residuals	34210	-	-
Female Cocaine Consumption		df	F statistic	Pr(>F)
	Group	597	16.0213	0
	Residuals	36472	-	-
Male Sucrose Consumption		df	F statistic	Pr(>F)
	Group	597	7.17184	0
	Residuals	34210	-	-
Female Sucrose Consumption		df	F statistic	Pr(>F)
	Group	597	7.88854	0
	Residuals	36472	-	-

### Sheet: C. ln(sigmaE) ANOVAs
			Degrees of freedom	Type III Mean Squares	F-ratio Test	F-test p-value	Variance Components	Lower Bound	Upper Bound	Genetic variance	Environmental Variance	Broad Sense Heritability	Cross-Sex Genetic Correlation
Trait	Analysis	Source	df	MS	F	Pr > F
Preference	Full Model	S	1	5.6527	194.43	<0.0001	Fixed	-	-	0.01976	0.02921	0.403512	1
		L	597	0.106238	3.65	<0.0001	0.01983	0.01662	0.02304
		S×L	597	0.02907	1	0.5241	-7e-05	-0.0021	0.001959
		Error	1132	0.029212	-	-	0.02921	0.02695	0.03178
	Females	L	597	0.083487	2.66	<0.0001	0.02678	0.0216	0.03197	0.02678	0.03135	0.460692	-
		Error	566	0.031352	-	-	0.03135	0.028	0.03535
	Males	L	597	0.051867	1.92	<0.0001	0.01274	0.009353	0.01613	0.01274	0.02707	0.32002	-
		Error	566	0.027072	-	-	0.02707	0.02417	0.03052
Sucrose Consumption	Full Model	S	1	163.136	2421.58	<0.0001	Fixed	-	-	0.06563	0.05818	0.530086	0.926253
		L	597	0.304168	4.5	<0.0001	0.06079	0.05171	0.06987
		S×L	597	0.067598	1.16	0.017	0.00484	0.000244	0.009437
		Error	1132	0.058179	-	-	0.05818	0.05367	0.06329
	Females	L	597	0.163919	3.8	<0.0001	0.06204	0.05212	0.07196	0.06204	0.04316	0.589734	-
		Error	566	0.043162	-	-	0.04316	0.03854	0.04867
	Males	L	597	0.209317	2.86	<0.0001	0.06993	0.05699	0.08288	0.06993	0.0732	0.488577	-
		Error	566	0.073196	-	-	0.0732	0.06536	0.08253
Cocaine Consumption	Full Model	S	1	89.1939	899.98	<0.0001	Fixed	-	-	0.11731	0.1029	0.532719	1
		L	597	0.563373	5.69	<0.0001	0.1193	0.1027	0.1359
		S×L	597	0.099012	0.96	0.7012	-0.00199	-0.00901	0.005031
		Error	1132	0.102886	-	-	0.1029	0.09491	0.1119
	Females	L	597	0.367847	3.54	<0.0001	0.1356	0.1133	0.158	0.1356	0.1039	0.56618	-
		Error	566	0.103879	-	-	0.1039	0.09276	0.1171
	Males	L	597	0.29768	2.92	<0.0001	0.1006	0.08216	0.119	0.1006	0.1019	0.49679	-
		Error	566	0.101893	-	-	0.1019	0.09099	0.1149

### Sheet: D. Correlations
Sex	Traits	Phenotypic Correlation (rP)	rP Standard Error	rP P-Value	Genetic Correlation (rG)	rG Standard Error	rG P-Value
Females	Mean sucrose consumption, lnσε sucrose consumption	0.6623	0.03069	<0.00001	0.821842	0.0233364	<0.00001
	Mean cocaine consumption, lnσε cocaine consumption	0.8185	0.0235327	<0.00001	1.19298	n/a*	<0.00001
	Mean cocaine preference, lnσε cocaine preference	0.6016	0.03272	<0.00001	0.878861	0.0195418	<0.00001
	Mean sucrose consumption, mean cocaine consumption	0.27932	0.0393312	<0.00001	0.358626	0.0382369	<0.00001
	Mean sucrose consumption, mean cocaine preference	-0.5061	0.0353283	<0.00001	-0.649921	0.0311309	<0.00001
	Mean cocaine consumption, mean cocaine preference	0.6052	0.0326084	<0.00001	0.887853	0.0188475	<0.00001
	lnσε sucrose consumption, lnσε cocaine consumption	0.5814	0.0333271	<0.00001	0.820228	0.0234315	<0.00001
	lnσε sucrose consumption, lnσε cocaine preference	0.1942	0.0401818	<0.00001	0.27477	0.039385	<0.00001
	lnσε cocaine consumption, lnσε cocaine preference	0.5305	0.0347225	<0.00001	0.769813	0.0261445	<0.00001
Males	Mean sucrose consumption, lnσε sucrose consumption	0.7243	0.0282424	<0.00001	0.932853	0.0147567	<0.00001
	Mean cocaine consumption, lnσε cocaine consumption	0.8	0.024577	<0.00001	1.20314	n/a*	<0.00001
	Mean cocaine preference, lnσε cocaine preference	0.5367	0.0345623	<0.00001	0.861052	0.0208296	<0.00001
	Mean sucrose consumption, mean cocaine consumption	0.3207	0.038798	<0.00001	0.399707	0.0375472	<0.00001
	Mean sucrose consumption, mean cocaine preference	-0.561	0.0339087	<0.00001	-0.6861	0.0297986	<0.00001
	Mean cocaine consumption, mean cocaine preference	0.5197	0.0349955	<0.00001	0.67979	0.0300415	<0.00001
	lnσε sucrose consumption, lnσε cocaine consumption	0.5655	0.033783	<0.00001	0.88115	0.0193682	<0.00001
	lnσε sucrose consumption, lnσε cocaine preference	0.0711	0.0408579	0.0823	0.120814	0.0406616	0.0031
	lnσε cocaine consumption, lnσε cocaine preference	0.3887	0.0377406	<0.00001	0.674155	0.0302538	<0.00001
n/a*: Cannot calculate as correlation estimate is >1.
