## Supplementary material for "Genetics of Cocaine Consumption and Preference in *Drosophila melanogaster*": S3 Table

### Sheet: GWAS Covariates
Covariate	Known Inversion	Cocaine Consumption, Females	Cocaine Consumption, Males	Cocaine Consumption, Sex Average	Cocaine Consumption, Sex Difference	Cocaine Preference, Females	Cocaine Preference, Males	Cocaine Preference, Sex Average	Cocaine Preference, Sex Difference	Sucrose Consumption, Females	Sucrose Consumption, Males	Sucrose Consumption, Sex Average	Sucrose Consumption, Sex Difference	lnσε Cocaine Consumption, Females	lnσε Cocaine Consumption, Males	lnσε Cocaine Preference, Females	lnσε Cocaine Preference, Males	lnσε Sucrose Consumption, Females	lnσε Sucrose Consumption, Males
Wsp		0.440068	0.987757	0.599377	0.268116	0.522838	0.770354	0.845977	0.614236	0.958056	0.619001	0.874136	0.625445	0.749243	0.513721	0.181032	0.799441	0.556699	0.909784
3R_P8043807_L13684497		0.0520308	0.0204574	0.0263858	0.394799	0.422496	0.017398	0.275838	0.0623162	0.331469	0.985467	0.506463	0.166499	0.0943922	0.0379346	0.155088	0.011779	0.00618955	0.102152
3R_P8041199_L13689210		0.85215	0.944285	0.878483	0.832883	0.11715	0.55521	0.0642508	0.383614	0.338416	0.440168	0.3424	0.461157	0.66275	0.768099	0.568621	0.30688	0.316611	0.135585
3L_P19339391_L7204214		0.154648	0.20487	0.14514	0.323646	0.361255	0.897347	0.777058	0.214691	0.335308	0.145264	0.222202	0.857537	0.248738	0.0814925	0.290502	0.873281	0.123468	0.351596
3R_P8037960_L13696010		0.132956	0.0813573	0.0896205	0.48403	0.874581	0.303226	0.930665	0.19626	0.413235	0.84887	0.631662	0.181276	0.0198773	0.118038	0.0251967	0.433911	0.0842914	0.717495
3L_P24068275_L1748364		0.904568	0.808642	0.860293	0.974735	0.322298	0.0101911	0.0226796	0.076251	0.638746	0.0839355	0.321509	0.450335	0.618151	0.65003	0.412952	0.157845	0.773614	0.0555708
3R_P8050086_L13685681		0.000829705	0.0183585	0.00147943	0.00465777	0.357321	0.125823	0.404377	0.00185768	0.188688	0.00175691	0.0350794	0.49316	0.000269607	0.000500494	0.803479	0.832274	0.0261116	0.000770324
3R_P674858_L2914770		0.767188	0.616743	0.69196	0.9963	0.976661	0.160287	0.552501	0.148876	0.910134	0.0827306	0.451958	0.202375	0.287082	0.499551	0.00472022	0.0101764	0.0871442	0.670168
3R_P8036794_L13696675		0.761253	0.93649	0.86264	0.611163	0.422009	0.870758	0.163604	0.585472	0.233723	0.964494	0.410437	0.0932216	0.201821	0.43632	0.0922293	0.47947	0.0349638	0.729449
3R_P8049623_L13678788		0.210582	0.286492	0.206937	0.362683	0.0448226	0.0396653	0.0915383	0.704165	0.000138949	0.000453907	7.68297e-05	0.0107073	0.251256	0.742512	0.00903899	0.044549	0.023083	0.00553045
3L_P23475652_L1983559		0.518758	0.715365	0.771513	0.212498	0.333682	0.123718	0.0839399	0.140146	0.0404485	0.16943	0.0543795	0.0709957	0.17959	0.906394	0.954807	0.769198	0.102405	0.18651
3L_P25708825_L1426625		0.100832	0.85243	0.239622	0.0260223	0.273253	0.502699	0.916405	0.0142712	0.227497	0.471953	0.272304	0.254518	0.16229	0.449947	0.417371	0.709995	0.0473391	0.694121
3R_P2185098_L7007379		0.0590887	0.00333522	0.015302	0.797942	0.35178	0.18661	0.22201	0.964815	0.126362	0.098689	0.0929992	0.406864	0.278231	0.0123316	0.578532	0.198473	0.0512777	0.0272853
2L_P19818292_L2109700		0.0802566	0.197699	0.0921535	0.149526	0.499443	0.514002	0.604035	0.067509	0.4923	0.141576	0.299157	0.818634	0.0594136	0.154785	0.957871	0.89263	0.254817	0.202036
3L_P25836493_L2041284		0.142299	0.813087	0.280395	0.0536459	0.263869	0.452882	0.412704	0.00508413	0.769639	0.484778	0.940798	0.316599	0.00139723	0.631602	0.0348398	0.996314	0.253546	0.165955
2L_P2225722_L10928356	In(2L)t	0.318658	0.614529	0.384806	0.308355	0.746539	0.252421	0.0244487	0.000115124	0.285373	0.746351	0.550787	0.0704341	0.00324861	0.0276827	0.080318	0.320617	0.0986976	0.0479313
3R_P7101036_L17493839		0.0765311	0.255036	0.101068	0.109473	0.0810657	0.461717	0.212387	0.0819749	0.705174	0.405812	0.561576	0.884937	0.223883	0.378536	0.352015	0.53379	0.337346	0.0996152
3L_P26326123_L1352559		0.328207	0.692246	0.415945	0.279193	0.444791	0.239274	0.143655	0.107156	0.123297	0.292832	0.145945	0.179077	0.332604	0.817356	0.251531	0.39785	0.0705538	0.174458
2R_P4032657_L1203872		0.876547	0.0660757	0.408504	0.182731	0.138681	0.82808	0.494553	0.148657	0.0599843	0.0884696	0.0525069	0.196715	0.512177	0.180066	0.311272	0.487749	0.0310048	0.0598427
X_P2426472_L4525707		0.546668	0.182626	0.905631	0.0443887	0.00603873	0.0951831	0.610063	0.294416	3.67353e-05	4.04674e-05	1.05872e-05	0.0120172	0.045198	0.922783	0.000422853	0.0217795	0.297351	0.0778643
3L_P23459878_L2333589		0.513782	0.0427043	0.216523	0.442465	0.302569	0.0545508	0.0221135	0.131947	0.876468	0.872351	0.966065	0.721096	0.218577	0.0515399	0.780058	0.0433552	0.33027	0.117822
3L_P24073861_L1742189		0.941484	0.308238	0.65252	0.448407	0.860608	0.042176	0.358659	0.00194308	0.258667	0.518968	0.608328	0.0302375	0.449194	0.549977	0.0261081	0.00516954	0.220195	0.878399
2R_P1507499_L1289842		0.658012	0.663077	0.899541	0.311259	0.2576	0.248275	0.133649	0.908802	0.0548887	0.395343	0.102916	0.0397055	0.446331	0.334634	0.633643	0.764787	0.0828387	0.335077
2R_P15391223_L4885174	In(2R)NS	0.277487	0.392934	0.285973	0.395676	0.223208	0.788414	0.488375	0.0888183	0.435767	0.723406	0.697018	0.156525	0.72598	0.893288	0.621695	0.352818	0.568812	0.468771
3R_P11750630_L14416775	In(3R)K	0.873455	0.582487	0.746273	0.813782	0.901575	0.954455	0.47826	0.603284	0.687814	0.289687	0.49329	0.764748	0.392124	0.450635	0.490357	0.26381	0.375886	0.107942
3L_P25490446_L2421922		0.794418	0.819712	0.931817	0.567626	0.582249	0.137147	0.648728	0.154511	0.630479	0.196728	0.407005	0.706041	0.849978	0.937614	0.486419	0.637701	0.66423	0.432955
X_P6427227_L2628534		0.205518	0.862988	0.358042	0.0907714	0.0883913	0.934174	0.918733	0.00839661	0.10418	0.592219	0.190682	0.0581341	0.124068	0.653532	0.215279	0.769757	0.816409	0.762285
3R_P21406922_L7624407	In(3R)Mo	0.486766	0.657409	0.520575	0.527302	0.866368	0.798412	0.569644	0.676261	0.445268	0.835799	0.663022	0.203531	0.793577	0.476349	0.636422	0.628822	0.411895	0.973441
3L_P3173045_L13135796	In(3L)P	0.719811	0.0442824	0.302338	0.23689	0.782669	0.40066	0.412529	0.178793	0.161297	0.223063	0.154418	0.315434	0.933263	0.336087	0.442193	0.201719	0.420331	0.0562612
2R_P160294_L2754661		0.17103	0.58733	0.256677	0.127309	0.677372	0.31019	0.457979	0.0119387	0.688726	0.229946	0.459645	0.675787	0.0398993	0.143689	0.545902	0.49174	0.688791	0.241003
2R_P2257454_L3168419		0.0205067	0.160671	0.0347795	0.0303723	0.034442	0.55462	0.938833	0.0339301	0.91166	0.761213	0.965331	0.680523	0.000149804	0.0253548	0.000714854	0.0954956	0.0960093	0.535703
3L_P3540177_L16797027		0.451521	0.322415	0.370202	0.800854	0.0913456	0.0283201	0.0050217	0.291641	0.420928	0.290192	0.338213	0.778654	0.507007	0.684202	0.929661	0.404032	0.934692	0.949668
